# Discovery of *NANOG* enhancers and their essential roles in self-renewal and differentiation in human embryonic stem cells

**DOI:** 10.1101/2024.12.21.628413

**Authors:** Jielin Yan, Renhe Luo, Bess P. Rosen, Dingyu Liu, Wilfred Wong, Christina S. Leslie, Danwei Huangfu

## Abstract

Human embryonic stem cells (hESCs) are notable for their ability to self-renew and to differentiate into all tissue types in the body. *NANOG* is a core regulator of hESC identity, and dynamic control of its expression is crucial to maintain the balance between self-renewal and differentiation. Transcriptional regulation depends on enhancers, but *NANOG* enhancers in hESCs are not well characterized. Here we report two *NANOG* enhancers discovered from a CRISPR interference screen in hESCs. Deletion of a single copy of either enhancer significantly reduced *NANOG* expression, compromising self-renewal and increasing differentiation propensity. Interestingly, these two *NANOG* enhancers are involved in a tandem duplication event found in certain primates including humans but not in mice. However, the duplicated counterparts do not regulate *NANOG* expression. This work expands our knowledge of functional enhancers in hESCs, and highlights the sensitivity of the hESC state to the dosage of core regulators and their enhancers.
