## Supplementary material for "Discovery of *NANOG* enhancers and their essential roles in self-renewal and differentiation in human embryonic stem cells": Table S2

### Sheet: Sheet1
Region	Coordinates	Log2 Mean Abundance	Average z score
OCT4 DE	chr6:31172491-31173326	5.74349	-7.23247
OCT4 PE	chr6:31171773-31172446	5.59586	-6.77131
NANOG-e1/e1'	chr12:7787540-7788003/chr12:7890548-7890947	5.10123	-5.87288
NANOG-e2/e2'	chr12:7798671-7799174/chr12:7905637-7906132	5.20662	-2.60985
SOX17e+9	chr8:54228206-54228505	6.19381	-1.25017
SOX17e-4	chr8:54519925-54520457	4.93397	-0.989661
NANOGe-7	chr12:8018769-8019371	5.32492	-0.973635
SMAD2e-13	chr18:46424977-46425269	6.51866	-0.961479
NANOGe+12	chr12:7709907-7710386	6.56693	-0.899953
NANOGe+8	chr12:6924791-6925235	6.36607	-0.854959
NANOGe+10	chr12:6214958-6215628	5.88201	-0.810499
SMAD4e-12	chr18:51573892-51574341	5.49513	-0.790517
EOMESe+12	chr3:27986232-27986646	5.63769	-0.780444
JUNe-1	chr1:58704566-58705086	5.30609	-0.778439
SOX17e+18	chr8:52589680-52589979	5.95055	-0.776506
SMAD2e+5	chr18:48161487-48162215	6.05688	-0.775175
MIXL1e-8	chr1:226569911-226570224	6.44727	-0.757902
SOX2e-1	chr3:181715672-181716349	5.55225	-0.702616
SMAD2e+15	chr18:49487010-49487647	6.55173	-0.675993
SOX2e-25	chr3:183544711-183545104	6.70762	-0.651989
SMAD4e+3	chr18:51017016-51017779	6.16793	-0.630968
SOX2e+11	chr3:180135069-180135626	5.15479	-0.630538
SOX2e-10	chr3:182139969-182140348	6.42569	-0.628177
OCT4e-9	chr6:30411513-30411827	6.09796	-0.616287
GATA6e+13	chr18:21735583-21736117	6.25952	-0.614577
SMAD2e-19	chr18:46261777-46262021	5.31338	-0.611826
SMAD4e-23	chr18:52101373-52101739	5.42227	-0.601257
SMAD2e+13	chr18:48841639-48842016	6.08184	-0.577716
JUNe+7	chr1:58903489-58904339	6.56734	-0.576021
SMAD4e-1	chr18:51110263-51110824	6.72331	-0.568565
OCT4e-1	chr6:31158069-31158722	6.41872	-0.559375
MIXL1e+16	chr1:225677297-225677730	6.50959	-0.556321
SMAD4e+5	chr18:50992246-50992899	5.37054	-0.547035
OCT4e-7	chr6:30763907-30764762	5.94452	-0.54213
OCT4e+2	chr6:31307900-31308766	6.27355	-0.537225
EOMESe+2	chr3:27730029-27730667	6.32864	-0.532712
NANOGe-15	chr12:8787767-8788469	5.88588	-0.531715
SMAD2e+10	chr18:48605316-48605872	6.49458	-0.528156
EOMESe-7	chr3:27589656-27590199	4.88717	-0.525343
JUNe-24	chr1:57307375-57307935	6.04831	-0.520115
SOX17e+14	chr8:53286748-53287047	6.07133	-0.514494
GATA6e-5	chr18:22559472-22560151	6.33917	-0.514327
NANOGe+11	chr12:6205258-6205654	6.29383	-0.50946
NANOGe-2	chr12:8819076-8819784	5.59912	-0.507669
NANOGe+4	chr12:7281648-7281954	6.63921	-0.506751
MIXL1e+1	chr1:226215164-226215656	6.50338	-0.506592
EOMESe-8	chr3:27533646-27534382	5.71002	-0.502027
OCT4e-11	chr6:29661725-29662131	4.74868	-0.499342
OCT4e-6	chr6:30880554-30881232	6.00665	-0.489763
SMAD2e+2	chr18:48007513-48008816	6.50397	-0.481548
OCT4e-5	chr6:30886145-30886763	6.4313	-0.474718
SMAD4e-18	chr18:51658427-51659027	5.62865	-0.473986
MIXL1e+7	chr1:226109554-226110223	6.49014	-0.472392
SMAD4e+9	chr18:50784586-50785153	6.55323	-0.468942
SMAD2e-12	chr18:46433358-46433860	6.45971	-0.466235
EOMESe-15	chr3:27042582-27042975	4.83382	-0.465895
SOX2e+7	chr3:180749408-180749770	6.02062	-0.462531
JUNe-18	chr1:57530966-57531319	5.57654	-0.460049
SMAD4e-11	chr18:51570136-51570557	5.30293	-0.449757
SMAD4e-9	chr18:51522341-51522679	6.20323	-0.44726
JUNe-12	chr1:58006626-58007016	5.75603	-0.446308
JUNe+3	chr1:58816141-58816634	6.52989	-0.44615
EOMESe-6	chr3:27632594-27633388	6.28318	-0.44548
SOX17e+16	chr8:53100828-53101127	6.89835	-0.436425
SMAD4e+12	chr18:50644812-50645270	6.41006	-0.429987
NANOGe+7	chr12:6927503-6927934	6.02626	-0.42686
SMAD2e+4	chr18:48059576-48060050	5.75592	-0.422827
SMAD4e-16	chr18:51654477-51655784	6.29562	-0.420052
SMAD2e+17	chr18:49725910-49726582	6.10048	-0.419717
SOX17e+2	chr8:54443606-54444178	6.09772	-0.412644
SOX17e-22	chr8:55851759-55852058	6.25913	-0.408636
OCT4e-8	chr6:30447291-30447652	6.5386	-0.404778
MIXL1e+12	chr1:225903812-225904183	4.92263	-0.404289
OCT4e+3	chr6:31366873-31367368	6.65094	-0.402181
GATA6e-1	chr18:22194123-22194455	6.48814	-0.401228
SOX17e-1	chr8:54466172-54467633	6.26063	-0.398258
JUNe+2	chr1:58815153-58815616	6.14872	-0.397463
NANOGe-10	chr12:8317324-8317960	6.61165	-0.389295
NANOGe-23	chr12:7860012-7860815	6.4937	-0.387562
SOX17e+5	chr8:54300591-54300987	5.60975	-0.383048
MIXL1e+13	chr1:225899094-225899920	6.14945	-0.377006
NANOGe+3	chr12:7439885-7440355	5.61789	-0.374899
SOX17e-9	chr8:54632854-54633153	6.05855	-0.370829
SOX17e+4	chr8:54301978-54302426	5.15324	-0.370361
OCT4e-3	chr6:31070718-31071050	6.39229	-0.365125
MIXL1e-9	chr1:226679975-226680478	6.6777	-0.363482
MIXL1e-3	chr1:226404829-226405733	5.79123	-0.358697
OCT4e+4	chr6:31403237-31403935	6.49833	-0.358669
MIXL1e+14	chr1:225772247-225772639	6.09767	-0.358533
GATA6e-12	chr18:23285538-23285903	6.04951	-0.35842
GATA6e+14	chr18:21386694-21387267	4.28178	-0.354892
MIXL1e+5	chr1:226121438-226122305	6.82201	-0.354317
NANOGe-6	chr12:7982402-7982730	6.54453	-0.347365
EOMESe-20	chr3:26712336-26712689	5.46745	-0.346918
NANOGe-19	chr12:7851725-7852073	5.83166	-0.345578
SMAD2e-18	chr18:46283532-46284305	6.31482	-0.342935
EOMESe-1	chr3:27713390-27715985	5.9546	-0.340665
SOX2e-9	chr3:181943190-181943753	6.18471	-0.339486
SMAD4e+7	chr18:50875992-50876508	5.86723	-0.335899
GATA6e+2	chr18:22110463-22110896	6.58246	-0.322939
EOMESe+5	chr3:27821251-27821816	6.6318	-0.319108
GATA6e+10	chr18:22020271-22020802	5.99708	-0.317563
EOMESe+19	chr3:28703783-28704174	5.96153	-0.314792
EOMESe-2	chr3:27712007-27712923	6.25707	-0.31285
JUNe+1	chr1:58785059-58785725	6.54628	-0.309331
JUNe+16	chr1:59186556-59186953	6.12868	-0.299818
EOMESe-16	chr3:27036090-27036649	5.41704	-0.297621
SMAD4e-6	chr18:51235255-51235554	5.54269	-0.297521
SOX2e-7	chr3:181859523-181859918	5.52475	-0.294832
GATA6e+4	chr18:22101727-22102198	5.58809	-0.292017
GATA6e+15	chr18:21344847-21345238	5.62279	-0.28942
JUNe-7	chr1:58378438-58379052	6.70885	-0.287554
SOX2e+12	chr3:179942223-179942654	6.7949	-0.282
SOX17e+17	chr8:53018805-53019483	6.62679	-0.279841
JUNe+13	chr1:59100824-59101176	6.10159	-0.276598
positive control 1	chr8:54457689-54457877	6.85202	-0.27387
MIXL1e+8	chr1:226097703-226098171	5.54312	-0.271442
SOX17e+3	chr8:54381911-54382524	6.56685	-0.271071
JUNe+8	chr1:58982530-58982950	6.50051	-0.268127
GATA6e-2	chr18:22324077-22324907	6.29621	-0.26512
SMAD2e-14	chr18:46419597-46419990	5.67555	-0.264776
SOX2e-2	chr3:181756040-181756370	4.26076	-0.264351
SOX17e-19	chr8:55520864-55521248	6.30414	-0.262167
SOX17e-16	chr8:55119140-55119640	5.69442	-0.261469
SMAD2e+19	chr18:49905119-49905642	6.34145	-0.255313
SMAD2e-15	chr18:46408531-46408947	6.23642	-0.255232
NANOGe-8	chr12:8026481-8027296	6.50267	-0.254937
MIXL1e-5	chr1:226429043-226429480	6.33347	-0.253771
SMAD4e-20	chr18:51984686-51985002	5.28205	-0.245061
SMAD2e+8	chr18:48488443-48488918	5.79515	-0.240116
SMAD2e-11	chr18:46469512-46469973	6.44961	-0.237802
EOMESe-5	chr3:27666309-27667145	5.80286	-0.236568
JUNe+12	chr1:59077934-59078593	6.11216	-0.236242
SOX17e+19	chr8:52467180-52467586	6.33569	-0.235318
MIXL1e-12	chr1:228085318-228085713	6.21675	-0.233694
GATA6e-13	chr18:23289647-23290014	6.02174	-0.22965
SOX17e+6	chr8:54273053-54273554	5.27817	-0.228512
SMAD2e+16	chr18:49663981-49664344	6.4694	-0.227461
SMAD4e+16	chr18:50268276-50268776	6.73189	-0.221321
SMAD4e+2	chr18:51025488-51025950	4.90318	-0.220163
GATA6e+11	chr18:21990845-21991662	5.73187	-0.219225
SMAD4e-28	chr18:52682281-52682724	5.61831	-0.218597
NANOGe-17	chr12:8804877-8805263	6.33933	-0.216528
EOMESe-17	chr3:27025652-27026031	6.40672	-0.211408
OCT4e-10	chr6:29759294-29759966	6.0276	-0.206628
SMAD4e+14	chr18:50399050-50399433	6.53703	-0.205423
NANOGe-14	chr12:8692529-8692958	5.8935	-0.20361
JUNe-14	chr1:57600308-57600798	5.76369	-0.199328
MIXL1e+19	chr1:225227045-225227387	5.80009	-0.195468
SOX17e-21	chr8:55847692-55848542	5.65447	-0.194739
JUNe+15	chr1:59184420-59185019	6.18061	-0.194503
NANOGe-9	chr12:6764045-6764668	6.21533	-0.190369
JUNe-22	chr1:57381840-57382261	6.26316	-0.190287
SMAD2e-9	chr18:46661019-46661371	6.20533	-0.190208
SOX2e-17	chr3:182450964-182451410	5.83623	-0.18964
SOX17e+15	chr8:53245389-53245688	6.01935	-0.187263
EOMESe+25	chr3:29057465-29057844	6.42312	-0.185409
NANOGe-18	chr12:8806477-8806810	5.29178	-0.179619
GATA6e+16	chr18:21305592-21305971	6.09381	-0.177159
MIXL1e+6	chr1:226110623-226111183	6.45432	-0.176687
SOX17e-6	chr8:54562988-54563510	6.09719	-0.175666
SMAD4e-25	chr18:52439338-52439679	5.62755	-0.173649
JUNe+14	chr1:59116880-59117309	5.55086	-0.172913
MIXL1e-4	chr1:226413945-226414598	6.50439	-0.172875
SOX17e-23	chr8:56047909-56048208	6.01244	-0.172493
GATA6e+8	chr18:22032376-22032818	5.64329	-0.171941
SOX2e-20	chr3:183009735-183010374	6.12402	-0.170157
SMAD2e+7	chr18:48351430-48351989	6.32925	-0.169854
GATA6e-14	chr18:23939039-23939461	6.68751	-0.169444
SMAD2e-4	chr18:47853130-47853488	6.00345	-0.169018
SMAD4e-27	chr18:52451811-52452165	6.16737	-0.168275
SOX17e+10	chr8:54224560-54225711	6.16772	-0.165
JUNe-21	chr1:57409080-57409396	5.29231	-0.162642
SMAD4e-7	chr18:51236239-51236589	6.34098	-0.161435
NANOGe-21	chr12:9364404-9365015	4.75567	-0.161144
EOMESe+7	chr3:27885601-27886032	5.51142	-0.16078
EOMESe-13	chr3:27045695-27046127	5.76302	-0.159141
JUNe-13	chr1:58003145-58003467	5.59967	-0.15873
SOX17e-2	chr8:54469946-54470715	6.69228	-0.157461
EOMESe+16	chr3:28200244-28200995	6.71583	-0.15735
MIXL1e+22	chr1:224819715-224820262	5.8186	-0.15504
SOX2e-22	chr3:183115987-183116501	6.89764	-0.153916
SOX2e+9	chr3:180375778-180376217	5.86464	-0.151491
SMAD4e-2	chr18:51164717-51165298	6.50109	-0.151021
SMAD2e-16	chr18:46344043-46344324	6.57587	-0.148934
NANOGe-13	chr12:8635705-8636461	5.88243	-0.14803
SOX2e-23	chr3:183265242-183265557	6.81103	-0.147794
MIXL1e-1	chr1:226228164-226228831	5.78669	-0.147079
NANOGe-3	chr12:7905698-7906116	6.2656	-0.144732
SOX2e+15	chr3:179865892-179866240	4.61322	-0.139974
SOX17e-8	chr8:54592753-54593211	5.76369	-0.135685
SOX2e-21	chr3:183114025-183114400	5.63674	-0.134469
NANOGe-16	chr12:8795048-8795962	6.31679	-0.133885
JUNe+10	chr1:59013370-59013940	5.95297	-0.133292
GATA6e+12	chr18:21933810-21935298	6.42488	-0.133193
EOMESe+1	chr3:27728339-27729090	6.74099	-0.131065
SMAD4e+19	chr18:50128814-50129196	6.74119	-0.131049
SOX17e+8	chr8:54259816-54260322	5.16597	-0.128364
SMAD4e-29	chr18:52888004-52888429	4.0667	-0.127679
EOMESe+23	chr3:28791712-28792011	6.28413	-0.127277
JUNe-3	chr1:58454445-58454791	6.59667	-0.125043
NANOGe-12	chr12:8475523-8475886	4.82802	-0.123245
JUNe-8	chr1:58308211-58308576	6.08565	-0.122188
MIXL1e+18	chr1:225424624-225425643	5.83637	-0.121553
SMAD4e-24	chr18:52160616-52161063	5.90341	-0.121544
SMAD2e-7	chr18:47660556-47661154	6.76249	-0.121255
JUNe-23	chr1:57336761-57337238	5.58619	-0.119868
SOX2e-16	chr3:182426403-182426812	6.69448	-0.119867
MIXL1e+17	chr1:225627377-225627824	5.53603	-0.118707
JUNe+18	chr1:59997540-59997850	6.39466	-0.118161
SOX17e-18	chr8:55425436-55425890	5.84385	-0.117541
MIXL1e+23	chr1:224800643-224800942	5.99933	-0.11714
JUNe+19	chr1:60052471-60053142	6.0118	-0.116914
SOX17e-17	chr8:55372806-55373238	6.41216	-0.116657
SOX2e+4	chr3:181694876-181695751	6.50205	-0.114188
SMAD2e+3	chr18:48022567-48022957	6.78348	-0.112693
SOX2e-26	chr3:183548293-183548536	6.13759	-0.10842
SOX17e+1	chr8:54454106-54455036	6.54807	-0.108371
SMAD4e-3	chr18:51167829-51168735	5.84188	-0.105475
EOMESe-22	chr3:26406151-26406450	6.03977	-0.104398
EOMESe+18	chr3:28612117-28612616	4.96649	-0.102025
MIXL1e-11	chr1:227357277-227357731	6.72144	-0.100074
EOMESe-26	chr3:26164215-26164514	5.92866	-0.0998646
MIXL1e+25	chr1:224639378-224639762	5.65925	-0.0995616
GATA6e+17	chr18:21300746-21301299	5.5129	-0.098748
EOMESe-10	chr3:27228794-27229159	6.19685	-0.0951004
MIXL1e-6	chr1:226520583-226520964	6.28945	-0.0945686
SMAD2e+1	chr18:47967963-47968432	6.05976	-0.0945055
SMAD2e+18	chr18:49759690-49760460	6.35456	-0.0942027
GATA6e+6	chr18:22084683-22085138	6.26688	-0.0935899
JUNe+11	chr1:59063389-59063920	6.41443	-0.0923278
JUNe+5	chr1:58853383-58853865	5.72543	-0.0912633
GATA6e+5	chr18:22093760-22095020	6.01392	-0.0863068
SMAD4e+18	chr18:50231523-50232005	6.52761	-0.0832795
JUNe-15	chr1:57596978-57597469	6.14791	-0.0800144
SMAD2e+12	chr18:48813941-48814304	6.92937	-0.0791004
SOX17e+13	chr8:53492437-53493003	6.22013	-0.0759496
SMAD4e+4	chr18:51007024-51007393	4.85457	-0.0759005
SOX2e-18	chr3:182500240-182500696	5.63903	-0.0735128
NANOGe-22	chr12:9450084-9450636	6.36078	-0.0722932
SOX17e+11	chr8:53985497-53985816	6.42154	-0.0720295
MIXL1e-10	chr1:227356510-227356899	6.14516	-0.0686461
EOMESe+17	chr3:28606307-28606566	6.13267	-0.0681345
JUNe-28	chr1:57010553-57010883	5.5798	-0.0645849
SMAD4e-13	chr18:51610457-51610852	6.26208	-0.0638921
SMAD2e-17	chr18:46293912-46294311	6.21717	-0.0622163
JUNe-5	chr1:58432712-58433167	6.5564	-0.0598206
MIXL1e+3	chr1:226203745-226204150	6.09533	-0.0587273
SMAD4e+1	chr18:51028187-51028511	6.42417	-0.0578258
EOMESe-24	chr3:26308596-26308895	6.2028	-0.0561469
SMAD2e+6	chr18:48339546-48339965	6.5072	-0.0547733
JUNe-2	chr1:58584632-58584988	6.59403	-0.0522622
GATA6e-10	chr18:23037629-23038000	6.19942	-0.0518124
JUNe-9	chr1:58123016-58123378	5.7131	-0.0510408
MIXL1e+2	chr1:226210507-226211585	6.50618	-0.0483998
OCT4e+5	chr6:31683121-31683603	6.21515	-0.0482075
NANOGe+2	chr12:7694596-7695016	6.02669	-0.0479207
SMAD4e-26	chr18:52447109-52447501	5.16084	-0.0466971
SOX17e-14	chr8:54779575-54780390	4.20651	-0.046493
JUNe+20	chr1:60156837-60157185	6.30696	-0.0463309
JUNe-6	chr1:58395382-58395769	6.27015	-0.0457624
NANOGe-5	chr12:7970611-7971032	5.82132	-0.0457617
SOX2e-19	chr3:182715972-182716401	5.60343	-0.0447018
SMAD2e+14	chr18:48997881-48998680	6.48349	-0.0441573
SOX2e+8	chr3:180713759-180714129	5.74752	-0.0415335
JUNe-29	chr1:56958548-56958959	6.31503	-0.0372536
SOX17e-20	chr8:55845004-55845458	6.38626	-0.0338899
EOMESe+13	chr3:28059507-28059964	6.87271	-0.0338261
SOX17e+7	chr8:54268115-54268740	5.91756	-0.0334626
SMAD4e-14	chr18:51622686-51623072	6.50745	-0.0295528
JUNe-16	chr1:57591865-57592261	6.37648	-0.0285405
EOMESe+10	chr3:27905635-27906003	6.40447	-0.0281586
EOMESe-28	chr3:26050676-26051162	5.49756	-0.0281155
SMAD4e+20	chr18:49988823-49989137	6.14631	-0.0237994
MIXL1e+11	chr1:225945524-225946059	6.155	-0.0234754
SMAD2e+9	chr18:48530947-48531279	6.20982	-0.0213962
MIXL1e+4	chr1:226197015-226197408	6.52227	-0.0210359
SMAD4e-10	chr18:51563331-51564490	6.47944	-0.0190247
SMAD4e+8	chr18:50806171-50806699	6.60821	-0.0186965
SMAD4e+6	chr18:50899639-50900066	5.7311	-0.0178905
SOX17e-15	chr8:54944007-54944459	6.40705	-0.0148818
SMAD4e+21	chr18:49959231-49959693	6.58236	-0.0132549
EOMESe-9	chr3:27357646-27358043	5.10721	-0.0130158
SOX2e-8	chr3:181892879-181893242	6.2966	-0.0107481
SMAD4e+13	chr18:50507126-50507490	6.63762	-0.00938827
EOMESe+14	chr3:28077591-28077942	6.08822	-0.00716269
SOX2e+10	chr3:180135815-180136143	5.52979	-0.00572503
SMAD4e+11	chr18:50737109-50737456	6.54471	-0.00503357
NANOGe+6	chr12:6996020-6996398	6.49468	-0.00344004
SMAD4e-21	chr18:51988403-51988704	6.05669	-0.00063908
SafeHarbor		5.2397	1.35025e-17
SOX17e-10	chr8:54705309-54705765	6.56652	0.00131504
EOMESe-3	chr3:27680704-27681662	6.35993	0.00142083
EOMESe-25	chr3:26177715-26178014	3.70082	0.00279364
SOX2e+5	chr3:181384896-181385261	6.15659	0.00406011
GATA6e+9	chr18:22026154-22027330	6.2028	0.0049666
SMAD4e-17	chr18:51656691-51657293	5.16543	0.0050712
SOX2e-12	chr3:182180587-182181075	6.16126	0.00712228
EOMESe-14	chr3:27043336-27044022	6.4026	0.00770715
GATA6e-3	chr18:22332665-22332945	6.5657	0.0139189
EOMESe-21	chr3:26514425-26514958	6.46946	0.0161298
SOX17e-3	chr8:54475793-54476540	6.20836	0.0162137
EOMESe-12	chr3:27072886-27073643	5.83504	0.0164877
SOX2e-3	chr3:181756560-181757155	6.02482	0.0165354
JUNe-19	chr1:57440110-57440477	5.74321	0.0165857
EOMESe+3	chr3:27731291-27731666	6.57209	0.0165978
EOMESe-4	chr3:27673634-27673933	5.62556	0.0168552
SMAD4e+10	chr18:50748292-50748839	6.65351	0.0190483
MIXL1e+24	chr1:224701011-224701556	6.16088	0.019187
SMAD2e-10	chr18:46536540-46536864	5.78632	0.0198973
SOX17e-13	chr8:54763988-54764287	5.63397	0.0207779
JUNe+6	chr1:58896442-58896877	6.49947	0.0243688
SOX2e+1	chr3:181710468-181710925	6.53339	0.0259593
SMAD4e-15	chr18:51651773-51652244	6.03185	0.0261204
GATA6e-11	chr18:23168967-23170035	6.00973	0.026908
MIXL1e-7	chr1:226532594-226532893	5.44953	0.0278389
SOX17e+12	chr8:53766494-53767041	5.71598	0.030276
SMAD4e+17	chr18:50232555-50232840	6.31909	0.0306833
JUNe-30	chr1:56811287-56811671	5.51701	0.0307205
EOMESe-27	chr3:26061662-26062214	5.40561	0.0370346
JUNe-10	chr1:58033113-58033487	6.29582	0.0372052
NANOGe-20	chr12:8911645-8912215	6.17479	0.042058
JUNe+9	chr1:58987036-58987572	6.05977	0.0435424
JUNe+4	chr1:58848809-58849243	6.60122	0.0444922
SOX17e-12	chr8:54753877-54754176	5.76957	0.0456873
GATA6e-4	chr18:22536564-22537004	6.15111	0.0467931
EOMESe+21	chr3:28765157-28765672	5.40302	0.0472121
GATA6e-7	chr18:22838659-22839062	5.91311	0.0475021
SMAD2e-5	chr18:47772660-47773051	6.59288	0.0493332
EOMESe+8	chr3:27888527-27888928	5.04667	0.0501451
SOX2e-15	chr3:182342298-182342701	6.34749	0.0513585
SMAD4e-19	chr18:51659747-51660213	6.24549	0.0524347
SOX2e-5	chr3:181796629-181797046	6.05704	0.0529227
SMAD4e-8	chr18:51417695-51418621	5.57555	0.0530176
EOMESe+20	chr3:28716804-28717111	5.3546	0.0530429
SMAD2e-20	chr18:46166565-46166893	5.93077	0.0596466
SMAD2e-3	chr18:47901736-47902193	5.53234	0.0610732
OCT4e-4	chr6:30942575-30943019	6.1239	0.0613738
SOX2e+6	chr3:181383760-181384158	6.03937	0.0706631
SOX17e-5	chr8:54551669-54552099	6.40652	0.0720027
SOX2e-4	chr3:181782417-181782835	5.076	0.0724749
SOX17e-11	chr8:54736398-54736770	6.47891	0.0745028
JUNe-20	chr1:57411366-57411748	6.33766	0.0747812
MIXL1e+10	chr1:225948724-225949444	6.44667	0.0771447
NANOGe+9	chr12:7798671-7799065	6.4269	0.0778068
JUNe-11	chr1:58031330-58032320	5.96042	0.0783996
EOMESe+4	chr3:27770410-27770808	5.81341	0.0809533
GATA6e+1	chr18:22159042-22159478	6.58742	0.0819322
SOX2e+2	chr3:181704479-181705316	6.13512	0.0873408
SMAD4e+15	chr18:50396080-50396441	5.69628	0.0928381
SMAD2e+11	chr18:48802807-48803161	6.64425	0.0934374
MIXL1e-2	chr1:226333379-226333738	6.5884	0.097735
GATA6e-9	chr18:22913768-22914149	6.04386	0.0981606
EOMESe+24	chr3:28905919-28906218	5.0919	0.0994839
GATA6e+7	chr18:22079806-22080421	5.73145	0.103021
SOX2e-24	chr3:183434362-183434759	4.63125	0.103143
SOX2e+3	chr3:181699613-181699902	6.64028	0.104878
NANOGe-11	chr12:8324396-8325033	5.62448	0.104911
JUNe-25	chr1:57262461-57262982	6.70084	0.104941
SOX17e-7	chr8:54568493-54568890	5.83114	0.109285
EOMESe+11	chr3:27943108-27943488	5.89627	0.11503
SMAD4e-22	chr18:52060764-52061170	6.44441	0.11572
JUNe-4	chr1:58448047-58448480	4.98475	0.125651
EOMESe-18	chr3:27021883-27022511	6.1711	0.126866
SMAD2e-6	chr18:47749122-47749569	6.34122	0.130415
MIXL1e+20	chr1:225224397-225224756	5.89468	0.132789
NANOGe+5	chr12:7037777-7038275	4.94706	0.133212
GATA6e+3	chr18:22106533-22106966	5.95452	0.14065
SMAD4e-5	chr18:51227717-51228016	5.60266	0.141417
SOX2e+14	chr3:179868385-179868929	4.8971	0.144403
SMAD2e-8	chr18:46899243-46899645	6.04016	0.146213
GATA6e-8	chr18:22871762-22872073	6.34846	0.147352
EOMESe+15	chr3:28118004-28118418	4.95437	0.148179
SOX2e-6	chr3:181858929-181859318	3.95154	0.152808
SOX2e-14	chr3:182238190-182238503	6.00103	0.153951
MIXL1e+9	chr1:226002748-226003085	6.46291	0.156324
EOMESe+6	chr3:27883317-27883616	5.84181	0.157399
SOX2e-13	chr3:182212483-182212793	6.69315	0.160095
EOMESe+22	chr3:28786478-28786777	6.26092	0.160541
JUNe-17	chr1:57553659-57554178	5.66002	0.162154
NANOGe-1	chr12:8145965-8146413	5.58791	0.179051
JUNe+17	chr1:59769380-59769711	6.00235	0.179904
MIXL1e+15	chr1:225769103-225769432	6.3448	0.19087
EOMESe+9	chr3:27889367-27889855	4.12476	0.213621
SMAD2e-1	chr18:47926317-47926674	5.57184	0.220767
EOMESe-11	chr3:27213434-27213811	5.51165	0.221625
SMAD4e-4	chr18:51195492-51196012	5.78484	0.223743
EOMESe-23	chr3:26350873-26351172	5.38241	0.224579
JUNe-27	chr1:57066997-57067651	5.21991	0.227413
JUNe-26	chr1:57088669-57089030	6.02111	0.227601
MIXL1e+21	chr1:224880567-224880893	5.65676	0.237362
SOX2e-11	chr3:182142927-182143340	4.62457	0.241745
OCT4e-2	chr6:31143129-31143481	6.24172	0.24753
EOMESe-19	chr3:26718139-26718438	4.44624	0.363833
SOX2e+13	chr3:179882334-179882737	5.8735	0.378634
SMAD2e-2	chr18:47918050-47918585	5.72985	0.396465
GATA6e-6	chr18:22829813-22830148	5.53252	0.567365
