## Supplementary material for "Discovery of *NANOG* enhancers and their essential roles in self-renewal and differentiation in human embryonic stem cells": Table S4

### Sheet: Sheet1
Allele	Sequence
Allele 1 (ddPCR SNP C)	tgatattgattacaaagacgatgacgataagatggccccaaagaagaagcggaaggtcggtatccacggagtcccagcagccatgagtgtggatccagcttgtccccaaagcttgccttgctttgaagcatccgactgtaaagaatcttcacctatgcctgtgatttgtgggcctgaagaaaactatccatccttgcaaatgtcttctgctgagatgcctcacacggagactgtctctcctcttccttcctccatggatctgcttattcaggacagccctgattcttccaccagtcccaaaggcaaacaacccacttctgcagagaagagtgtcgcaaaaaaggaagacaaggtcccggtcaagaaacagaagaccagaactgtgttctcttccaccca…
Allele T (ddPCR SNP T)	tgatattgattacaaagacgatgacgataagatggccccaaagaagaagcggaaggtcggtatccacggagtcccagcagccatgagtgtggatccagcttgtccccaaagcttgccttgctttgaagcatccgactgtaaagaatcttcacctatgcctgtgatttgtgggcctgaagaaaactatccatccttgcaaatgtcttctgctgagatgcctcacacggagactgtctctcctcttccctcctccatggatctgcttattcaggacagccctgattcttccaccagtcccaaaggcaaacaacccacttctgcagagaatagtgtcgcaaaaaaggaagacaaggtcccagtcaagaaacagaagaccagaactgtgttctcttccaccca…
	Capitalized letters indicate genotype at ddPCR SNP
