## Supplementary material for "Discovery of *NANOG* enhancers and their essential roles in self-renewal and differentiation in human embryonic stem cells": Table S5

### Sheet: Sheet1
Duplciated regions	Alignment_coverage	Alignment_idenitty (within coverage)
e1 and e1'	0.86	0.9424
e2 and e2'	0.98	0.9595
Name of human enhancers	Coordinates in hg38	LiftOver coordinates in mm10	Alignment_coverage	Alignment_Identity (within coverage)
OCT4 DE	chr6:31171773-31172446	chr17:35503885-35504783	30%	0.7957
OCT4 PE	chr6:31172491-31173326	chr17:35504819-35505397	0.42	0.8878
NANOG-e1	chr12:7787540-7788003	chr6:122702649-122703040	0.02	1
NANOG-e2	chr12:7798671-7799174	chr6:122715977-122716301	0.15	0.7439
Name of mouse enhancers	Coordinates in mm10	Reference
Oct4 DE	chr17:35503247-35504835	Tesar et al (based on primer sequence)
Oct4 PE	chr17:35504861-35505740	Tesar et al (based on primer sequence)
Nanog -5kb SE	chr6: 122701615-122704152	Blinka et al (based on gRNA sequence)
Nanog +9kb enhancer	(approximate) chr12:122716489	Levasseur et al.; Rajagopal et al (approximated based on distance)
