## Supplementary material for "Discovery of *NANOG* enhancers and their essential roles in self-renewal and differentiation in human embryonic stem cells": Table S6

### Sheet: Sheet1
chr6	200000	550000
chr6	550000	899992
chr6	899992	1599765
chr6	906314	906355
chr6	906314	906355
chr6	906314	906355
chr6	906314	906356
chr6	1599765	2449766
chr6	2449766	2749766
chr6	2749766	3099766
chr6	3249766	3749766
chr6	3749766	3999766
chr6	4249766	5049766
chr6	5049766	5399767
chr6	5399767	5999767
chr6	5999767	6549767
chr6	6549767	7249767
chr6	7249767	7649767
chr6	7649767	8099767
chr6	8099767	8499767
chr6	8499767	8949767
chr6	8949767	9249767
chr6	9249767	9549767
chr6	9549767	9999767
chr6	9999767	10449767
chr6	10449767	10799767
chr6	10799767	11099767
chr6	11099767	11599767
chr6	11599767	12149767
chr6	12149767	12599768
chr6	12599768	12899768
chr6	12899768	13299768
chr6	13299768	13599768
chr6	13599768	14149769
chr6	14149769	14699769
chr6	14699769	15249769
chr6	15249769	15499769
chr6	15649769	16199769
chr6	16199769	16799769
chr6	16799769	17099769
chr6	17099769	17599769
chr6	17599769	17799769
chr6	17799769	18149769
chr6	18149769	18549769
chr6	18549769	18999769
chr6	18999769	19849769
chr6	19849769	20099769
chr6	20099769	20549769
chr6	20549769	20899769
chr6	20899769	21599769
chr6	21599769	21949769
chr6	21949769	23699772
chr6	23699772	24049772
chr6	24049772	24399772
chr6	24399772	24799772
chr6	24799772	25199772
chr6	25199772	25599772
chr6	25599772	25999772
chr6	25999772	26299772
chr6	26299772	26599772
chr6	26726947	26726981
chr6	27132221	27832222
chr6	27832222	28082222
chr6	28082222	28382223
chr6	28382223	28682223
chr6	28832223	29032223
chr6	29032223	29382223
chr6	29382223	29632223
chr6	29632223	30082223
chr6	30082223	30482223
chr6	30932223	31382223
chr6	31532223	31682223
chr6	31682223	32082223
chr6	32182223	32882223
chr6	33032223	33282223
chr6	33782223	34182223
chr6	34182223	34432223
chr6	34432223	34632223
chr6	34632223	34832223
chr6	34832223	35282223
chr6	35282223	35482223
chr6	35482223	35832223
chr6	35832223	36132223
chr6	36132223	36382223
chr6	36732223	36882224
chr6	36882224	37282224
chr6	37282224	37732224
chr6	37732224	38032224
chr6	38032224	38682224
chr6	38682224	39132224
chr6	39132224	39332224
chr6	39332224	39932261
chr6	39932261	40332261
chr6	40332261	40582261
chr6	40582261	40882261
chr6	40882261	41082261
chr6	41082261	41332262
chr6	41332262	41782262
chr6	41782262	42082262
chr6	42232262	42582262
chr6	42582262	42882262
chr6	42882262	43182262
chr6	43182262	43632263
chr6	43632263	44082263
chr6	44432263	45382263
chr6	45382263	45732263
chr6	45732263	45932263
chr6	45932263	47032264
chr6	47032264	47382264
chr6	47382264	47632264
chr6	47632264	47782264
chr6	47782264	48782363
chr6	48782363	49432287
chr6	49432287	50082287
chr6	50082287	50632287
chr6	50632287	50832287
chr6	50832287	51235202
chr6	51235202	52035202
chr6	52035202	52285202
chr6	52385202	52685202
chr6	52685202	53085202
chr6	53085202	53485202
chr6	53485202	53735202
chr6	53735202	53985202
chr6	53985202	54285202
chr6	54285202	54685202
chr6	54685202	55285202
chr6	55285202	55935202
chr6	55935202	56335202
chr6	56335202	56635202
chr6	56635202	56885202
chr6	56885202	57335202
chr6	57788603	58453888
chr6	61287714	61357029
chr6	61424410	61424451
chr6	61109122	61287714
chr9	64198500	64200392
chr6	61790095	62890095
chr6	62890095	63290095
chr6	63290095	63840107
chr6	63840107	67040107
chr6	67040107	68290108
chr6	68290108	69740108
chr6	69740108	70190296
chr6	70190296	71040297
chr6	71040297	71390297
chr6	71390297	71540297
chr6	71540297	72090297
chr6	72090297	72390298
chr6	72390298	73190277
chr6	73190277	73390277
chr6	73390277	73690277
chr6	73690277	75240284
chr6	75240284	75590284
chr6	75590284	75890283
chr6	75890283	76890283
chr6	76890283	77490283
chr6	77490283	78890283
chr6	78890283	79390283
chr6	79390283	79740283
chr6	79890283	80140283
chr6	80140283	82240283
chr6	82240283	83090281
chr6	83190281	83540281
chr6	83540281	83840281
chr6	83840281	84240282
chr6	84240282	84740282
chr6	84740282	85340282
chr6	85340282	85690282
chr6	85690282	86190282
chr6	86190282	87040282
chr6	87040282	87490282
chr6	87490282	87840282
chr6	87840282	88940281
chr6	88940281	89340281
chr6	89340281	89640281
chr6	89640281	89890281
chr6	89890281	90490281
chr6	90490281	90940282
chr6	90940282	92690282
chr6	92690282	93440282
chr6	93440282	93690282
chr6	93690282	94290282
chr6	94290282	94640282
chr6	95402124	95952124
chr6	95952124	96502124
chr6	96502124	97052124
chr6	97052124	97452124
chr6	97452124	97702124
chr6	97702124	98852124
chr6	98852124	99252124
chr6	99252124	99552124
chr6	99552124	99802124
chr6	99802124	100102124
chr6	100102124	100502124
chr6	100502124	100702124
chr6	100702124	101402124
chr6	101402124	103152125
chr6	103152125	103802125
chr6	103802125	104552125
chr6	104552125	104802125
chr6	104802125	105102125
chr6	105102125	105402125
chr6	105402125	106302125
chr6	106302125	106602125
chr6	106602125	107028796
chr6	107028796	107678796
chr6	107678796	107878796
chr6	107878796	108078796
chr6	108078796	108528797
chr6	108528797	108828797
chr6	108828797	109078797
chr6	109078797	109478797
chr6	109478797	110078797
chr6	110078797	110428797
chr6	110428797	110978797
chr6	110978797	111278797
chr6	111278797	111678797
chr6	111678797	112078797
chr6	112078797	112328798
chr6	112328798	112778798
chr6	112778798	113928836
chr6	113928836	114728836
chr6	114728836	115578836
chr6	115578836	115928837
chr6	115928837	116228837
chr6	116228837	116578837
chr6	116578837	116978837
chr6	116978837	117328837
chr6	117328837	117828837
chr6	117828837	118278837
chr6	118278837	118578837
chr6	118578837	118878835
chr6	118878835	119128835
chr6	119128835	119728862
chr6	119728862	120378854
chr6	120378854	121028854
chr6	121028854	121328854
chr6	121328854	122378855
chr6	122378855	122728855
chr6	122728855	122878855
chr6	122878855	123378855
chr6	123378855	123778855
chr6	123778855	124828854
chr6	124828854	125278854
chr6	125278854	125778854
chr6	125778854	125978854
chr6	125978854	126728855
chr6	126728855	127178855
chr6	127178855	127578855
chr6	127728855	128728855
chr6	128728855	129478855
chr6	129578855	130028855
chr6	130028855	130328855
chr6	130328855	130878860
chr6	130878860	131178860
chr6	131178860	131628860
chr6	131628860	131928860
chr6	131928860	132278861
chr6	132278861	132828861
chr6	132828861	133528862
chr6	133528862	133928862
chr6	133928862	134128862
chr6	134128862	134978862
chr6	134978862	135478862
chr6	135478862	136228862
chr6	136228862	136578862
chr6	136578862	136928862
chr6	136928862	137078863
chr6	137078863	137678863
chr6	137678863	137978863
chr6	137978863	138428863
chr6	138428863	138778863
chr6	138778863	139128863
chr6	139128863	139378863
chr6	139378863	141628863
chr6	141628863	142128863
chr6	142128863	142478863
chr6	142478863	143028863
chr6	143028863	143478863
chr6	143478863	143928863
chr6	144078863	144528864
chr6	144528864	145228864
chr6	145228864	145728864
chr6	145728864	146778864
chr6	146778864	147378864
chr6	147378864	148178864
chr6	148178864	148528864
chr6	148528864	149028864
chr6	149028864	149528864
chr6	149528864	149828864
chr6	150078864	150378864
chr6	150378864	150878864
chr6	150878864	151378865
chr6	151378865	151678865
chr6	151678865	152278865
chr6	152378865	152678865
chr6	152678865	152978865
chr6	152978865	153228865
chr6	153228865	153578865
chr6	153578865	154128865
chr6	154128865	154678866
chr6	154678866	155278866
chr6	157238332	157270165
chr6	157278968	157678968
chr6	157678968	158128968
chr6	158128968	158628968
chr6	158628968	159028968
chr6	159128968	159678968
chr6	159678968	160128968
chr6	160128968	160478968
chr6	160478968	160678968
chr6	160678968	161078968
chr6	161078968	161378968
chr6	161378968	161728968
chr6	161728968	162878968
chr6	162878968	163178968
chr6	163178968	164128968
chr6	164128968	164936511
chr6	164936511	165286511
chr6	165286511	165836512
chr6	165836512	166136512
chr6	166136512	166436512
chr6	166436512	166736512
chr6	166736512	167186512
chr6	167186512	167437783
chr6	168099320	168399320
chr6	168399320	168949905
chr6	168693490	168694562
chr6	168705785	168705821
chr6	168949905	169699904
chr12	45000	290834
chr12	540834	940834
chr12	940834	1090834
chr12	1090834	1640834
chr12	1640834	2040834
chr12	2040834	2290834
chr12	2290834	2690834
chr12	2790834	3090834
chr12	3340834	3840834
chr12	3840834	4290834
chr12	4290834	4540834
chr12	4540834	4840834
chr12	4840834	5140834
chr12	5140834	5440834
chr12	5440834	5890834
chr12	6040834	6290834
chr12	6690834	6940837
chr12	7197404	7647404
chr12	7647404	8097404
chr12	8447404	8947404
chr12	9047404	9297404
chr12	9597404	10197401
chr12	10197401	10747401
chr12	10747401	11197088
chr12	11197088	11497066
chr12	11497066	12047066
chr12	12047066	12347066
chr12	12347066	12747066
chr12	12747066	13247066
chr12	13247066	13697066
chr12	13697066	14197066
chr12	14197066	14697066
chr12	14697066	15247066
chr12	15247066	15547066
chr12	15547066	15897066
chr12	15897066	16397066
chr12	16397066	16897066
chr12	16897066	17647066
chr12	17647066	18097066
chr12	18097066	19297066
chr12	19297066	19697066
chr12	19697066	20647066
chr12	20647066	21197066
chr12	21197066	21697066
chr12	21697066	22047066
chr12	22047066	22447066
chr12	22447066	22697066
chr12	22697066	23197066
chr12	23197066	24047066
chr12	24047066	24797066
chr12	24797066	25147066
chr12	25147066	26047067
chr12	26047067	26397067
chr12	26397067	26897067
chr12	26897067	27397067
chr12	27397067	27697067
chr12	27697067	28197067
chr12	28197067	28997067
chr12	28997067	29397067
chr12	29497067	29897067
chr12	29897067	30847066
chr12	30847066	31247066
chr12	31247066	31647066
chr12	31647066	31997066
chr12	31997066	32347066
chr12	32347066	32747066
chr12	32747066	32947066
chr12	32947066	33397065
chr12	38256198	39306198
chr12	39306198	39706198
chr12	39706198	40156198
chr12	40156198	40606198
chr12	40606198	40956198
chr12	40956198	41256198
chr12	41256198	42056198
chr12	42056198	42556198
chr12	42556198	43356197
chr12	43356197	43756197
chr12	43756197	43906197
chr12	43906197	44956217
chr12	44956217	45156217
chr12	45156217	45456217
chr12	45456217	45956217
chr12	45956217	46356217
chr12	46356217	46656217
chr12	46656217	47006217
chr12	47006217	47406217
chr12	47406217	47706217
chr12	47856217	48206217
chr12	48206217	48656217
chr12	49056217	49256217
chr12	49256217	49606217
chr12	50056217	50406217
chr12	50406217	50756217
chr12	50756217	51056217
chr12	51056217	51356216
chr12	51356216	52106216
chr12	52106216	52356216
chr12	52356216	53006216
chr12	53006216	53306216
chr12	53306216	53506216
chr12	53756216	53956216
chr12	53956216	54206216
chr12	54406216	55156216
chr12	55156216	55656216
chr12	55656216	56106216
chr12	56306216	56506216
chr12	56756216	57206217
chr12	57206217	57506217
chr12	57506217	57756217
chr12	57956217	58356217
chr12	58356217	59106219
chr12	59106219	59406219
chr12	59406219	59806219
chr12	59806219	62256219
chr12	62256219	62806220
chr12	62806220	63106220
chr12	63106220	63806220
chr12	63806220	64256220
chr12	64256220	64406220
chr12	64406220	64806220
chr12	64806220	65306220
chr12	65306220	66106220
chr12	66106220	66706220
chr12	66706220	67306220
chr12	67306220	68006220
chr12	68006220	68306220
chr12	68306220	68856220
chr12	68856220	69156220
chr12	69256220	69856220
chr12	69856220	70706220
chr12	70706220	71406220
chr12	71406220	71756220
chr12	71756220	71956220
chr12	71956220	72306220
chr12	72306220	74406220
chr12	74406220	74656220
chr12	74656220	75506220
chr12	75506220	76056220
chr12	76056220	76606220
chr12	76606220	77056220
chr12	77056220	77706220
chr12	77706220	77956220
chr12	77956220	78606220
chr12	78606220	79406220
chr12	79406220	79806220
chr12	79806220	80306220
chr12	80306220	80806221
chr12	80454500	80461951
chr12	80806221	81306221
chr12	81306221	81656221
chr12	81656221	82356221
chr12	82356221	82656221
chr12	82656221	83006221
chr12	83006221	83406221
chr12	83406221	83806221
chr12	83806221	84506221
chr12	84506221	84856221
chr12	84856221	85056222
chr12	85056222	85456222
chr12	85456222	85956221
chr12	85956221	88056223
chr12	88056223	89006223
chr12	89006223	89506223
chr12	89506223	90106223
chr12	90106223	90956223
chr12	90956223	91356223
chr12	91356223	92656224
chr12	92656224	93456224
chr12	93456224	94106224
chr12	94106224	94556224
chr12	94556224	95006224
chr12	95006224	95356224
chr12	95356224	95556224
chr12	95556224	95856222
chr12	96006222	96556222
chr12	96556222	97006222
chr12	97006222	98006222
chr12	98006222	98406222
chr12	98406222	98656222
chr12	98656222	99006222
chr12	99006222	99356222
chr12	99356222	99756222
chr12	99756222	100056222
chr12	100056222	100756222
chr12	100756222	101406222
chr12	101406222	101756222
chr12	101906222	102856222
chr12	102856222	103556222
chr12	103556222	104156222
chr12	104156222	104356222
chr12	104356222	105106222
chr12	105206222	105406222
chr12	105406222	106206222
chr12	106356222	106956222
chr12	106956222	107656223
chr12	107656223	107906223
chr12	107906223	108506223
chr12	109112195	109412195
chr12	109412195	109812195
chr12	110012195	110462195
chr12	110462195	110912196
chr12	110912196	111312196
chr12	111312196	111712196
chr12	111712196	112112196
chr12	112112196	112462196
chr12	112462196	113162195
chr12	113162195	113462195
chr12	113462195	113962195
chr12	113962195	114612195
chr12	114612195	115762195
chr12	115762195	115962195
chr12	115962195	116262195
chr12	116262195	116712195
chr12	116712195	117162195
chr12	117162195	117862195
chr12	117862195	118062195
chr12	118062195	118412195
chr12	118412195	118962195
chr12	118962195	119412195
chr12	119412195	119662195
chr12	119662195	120112196
chr12	120312197	120562197
chr12	120562197	120712197
chr12	120712197	121012197
chr12	121262197	121812094
chr12	121527556	121527855
chr12	122215453	122615453
chr12	122615453	122765453
chr12	122765453	122965453
chr12	122965453	123265453
chr12	123265453	123765453
chr12	123765453	124015453
chr12	124015453	124415454
chr12	124415454	124765454
chr12	124915454	125165454
chr12	125165454	125515454
chr12	125515454	126065454
chr12	126065454	126715454
chr12	126715454	127365455
chr12	127365455	127715455
chr12	127715455	128215455
chr12	128215455	128615455
chr12	128615455	128965455
chr12	128965455	129915455
chr12	130015455	130365455
chr12	130365455	130765455
chr12	130765455	131665455
chr12	132241105	132241213
chr12	132241033	132241082
chr12	132241047	132241116
chr12	132241717	132241740
chr12	132241903	132241973
chr12	132241748	132241777
chr12	132241452	132241498
chr12	132241977	132242025
chr12	132240869	132240921
chr12	132241078	132241116
chr12	132241441	132241491
chr12	132241086	132241116
chr12	132241441	132241491
chr12	132243141	132243276
chr12	132244444	132244615
chr12	132673414	133123414
chr12	133123414	133265309
