## Supplementary material for "Discovery of *NANOG* enhancers and their essential roles in self-renewal and differentiation in human embryonic stem cells": Table S7

### Sheet: Sheet1
Name	Sequence
e1 distal	GTTAAAATGAGCTAACGGCT
e1 proximal	GATGTACTAGCCCCACTCAC
e1' proximal	TTATGCCAGCCTAGTCCAAC
e1' distal	CACTTAACACACTGTGCTGA
e2 distal	TGAGCCAAGAACTACTTTCG
e2 proximal	TAGGCAAAAAGGATAGTACA
e2' proximal	AGCTTGAAATTCACTAATCA
e2' distal	TTGCTTGGTAGTGTCATTGG
