## Supplementary material for "Discovery of *NANOG* enhancers and their essential roles in self-renewal and differentiation in human embryonic stem cells": Table S8

### Sheet: Sheet1
Name	Sequence	Application
NANOG-e1 PCR F	GAGGATCGTCCAATCTTCCCTG	Genotyping e1 locus
NANOG-e1 PCR R	TCGAAAAGTATTGCTTGATGTGAAA
NANOG-e1' PCR F	GTTAGCTCATTTTAACACGCCC	Genotyping e1' locus
NANOG-e1' PCR R	GGCAGGTAGTCCATGTCGAG
NANOG-e2 PCR F	AATCTTCAACCTCTTGGCAGG	Genotyping e2 locus
NANOG-e2 PCR R	TTTTCCTATGTTGTTGAGTGCTGT
NANOG-e2' PCR F	TCCTTTCTAGGTCACCGGATCA	Genotyping e2' locus
NANOG-e2' PCR R	TGCAGATCCCTGGCCCTAAT
NANOG-e1 SNP F	TTAACACATCCTTAGTCCAGCC	PCR primers to amplify region spanning part of e1 and the genotyping SNP
NANOG-e1 SNP R	CAAGCCTACCTGTTTGTAGCTG
NANOG-e1 SNP seq	GCCAGGGCTGCTTAAGAAATTG	Sequencing primer to read genotype at the genotyping SNP
NANOG-e2 SNP F	TACCTACCCCAGCCTTTACTCTT	PCR primers to amplify region spanning part of e2 and the ddPCR SNP
NANOG-e2 SNP R	AGAGTAGAATTAACCTTGTCCTTCA
NANOG cDNA F	GGAGTCCCAGCAGCCATGAGTGTGGATCCAGCTTGT	Infusion primer to insert NANOG cDNA into plasmid
NANOG cDNA R	CTTTTTCTTTTTTGCCTGGCCGGCCTTTTTCGTGGCCGCCGGCCTTTTCACGTCTTCAGGTTGCAT
LARRY PCR F	tacacgacgctcttccgatctATTCAGCCACGGTGGCGATAT	Amplifying LARRY barcode for cell competition assay; lower case letters indicate hybridization sites for index primers
LARRY PCR R	actggagttcagacgtgtgctcttccgatctTGAGCAAAGACCCCAACGAG
NANOG qPCR F	CATGAGTGTGGATCCAGCTTG	qPCR of NANOG transcript
NANOG qPCR R	CCTGAATAAGCAGATCCATGG
ddPCR primer F	TTCCAGCCAAATTCTCCT	ddPCR of NANOG transcript
ddPCR primer R	GTGGTCTGCTGTATTACATT
ddPCR probe C (HEX)	gcCttggaagctgc	ddPCR probe with HEX fluorophore detecting allele C at the ddPCR SNP
ddPCR probe T (FAM)	aggctgcTttggaagc	ddPCR probe with FAM fluorophore detecting allele T at the ddPCR SNP
