## Supplementary material for "Discovery of *NANOG* enhancers and their essential roles in self-renewal and differentiation in human embryonic stem cells": Table S9

### Sheet: Sheet1
Name	Target	Brand and catalog number
SOX17-PE	SOX17	BD Biosciences, 561591
PAX6 primary antibody	PAX6	Biolegend, 901301
Donkey anti Rabbit 488	Secondary antibody for PAX6	Thermo Scientific, A-21206
