## Supplementary material for "Discovery of *NANOG* enhancers and their essential roles in self-renewal and differentiation in human embryonic stem cells": Table S10

### Sheet: Sheet1
Cell line	Barcode sequence
WT12	TGATCTAAGTACTGGCTCCTGTGTTTAATGCGATCAATCG
WT13	TGTTCTCGCTACCCGGTCAGCTGTCCTCTGAATACATGCT
WT37	CTTGCTTTTTACCGACTCTTAGGTAGCTTGTAACCATGTA
e1 het#4	AGTACTAGTAACAGTATCGAGAGTAATTTGAGGGCAAAGC
e1 het#16	GTTTCTGATGACTTAGTCAGTCGTATCTTGCTGGCAGTCT
e2 het#17	AATGCTGGCGACTTCTTCTTATGTTCATTGTAGCCAAATG
e2 het#26	ACTACTACAGACCTTTTCATGGGTAGTATGTGTGCAGGGC
Sequencing Sample	Index primer sequence
P0 rep1	CAAGCAGAAGACGGCATACGAGATCGTGATGTGACTGGAGTTCAGACGTGTGCT
P0 rep2	CAAGCAGAAGACGGCATACGAGATACATCGGTGACTGGAGTTCAGACGTGTGCT
P1 rep1	CAAGCAGAAGACGGCATACGAGATGCCTAAGTGACTGGAGTTCAGACGTGTGCT
P1 rep2	CAAGCAGAAGACGGCATACGAGATTGGTCAGTGACTGGAGTTCAGACGTGTGCT
P2 rep1	CAAGCAGAAGACGGCATACGAGATCACTGTGTGACTGGAGTTCAGACGTGTGCT
P2 rep2	CAAGCAGAAGACGGCATACGAGATATTGGCGTGACTGGAGTTCAGACGTGTGCT
P3 rep1	CAAGCAGAAGACGGCATACGAGATGATCTGGTGACTGGAGTTCAGACGTGTGCT
P3 rep2	CAAGCAGAAGACGGCATACGAGATTCAAGTGTGACTGGAGTTCAGACGTGTGCT
P4 rep1	CAAGCAGAAGACGGCATACGAGATCTGATCGTGACTGGAGTTCAGACGTGTGCT
P4 rep2	CAAGCAGAAGACGGCATACGAGATAAGCTAGTGACTGGAGTTCAGACGTGTGCT
P5 rep1	CAAGCAGAAGACGGCATACGAGATGTAGCCGTGACTGGAGTTCAGACGTGTGCT
P5 rep2	CAAGCAGAAGACGGCATACGAGATTACAAGGTGACTGGAGTTCAGACGTGTGCT
P6 rep1	CAAGCAGAAGACGGCATACGAGATTGTTGACTGTGACTGGAGTTCAGACGTGTGCT
P6 rep2	CAAGCAGAAGACGGCATACGAGATACGGAACTGTGACTGGAGTTCAGACGTGTGCT
P7 rep1	CAAGCAGAAGACGGCATACGAGATTCTGACATGTGACTGGAGTTCAGACGTGTGCT
P7 rep2	CAAGCAGAAGACGGCATACGAGATCGGGACGGGTGACTGGAGTTCAGACGTGTGCT
